# Diverse viral proteases activate the NLRP1 inflammasome

**DOI:** 10.1101/2020.10.16.343426

**Authors:** Brian V. Tsu, Christopher Beierschmitt, Andrew P. Ryan, Rimjhim Agarwal, Patrick S. Mitchell, Matthew D. Daugherty

## Abstract

The NLRP1 inflammasome is a multiprotein complex that is a potent activator of inflammation. Mouse NLRP1B can be activated through proteolytic cleavage by the bacterial Lethal Toxin (LeTx) protease, resulting in degradation of the N-terminal domains of NLRP1B and liberation of the bioactive C-terminal domain, which includes the caspase activation and recruitment domain (CARD). However, a natural pathogen-derived effector that can activate human NLRP1 remains unknown. Here, we use an evolutionary model to identify several proteases from diverse picornaviruses that cleave human NLRP1 within a rapidly evolving region of the protein, leading to host-specific and virus-specific activation of the NLRP1 inflammasome. Our work demonstrates that NLRP1 acts as a “tripwire” to recognize the enzymatic function of a wide range of viral proteases, and suggests that host mimicry of viral polyprotein cleavage sites can be an evolutionary strategy to activate a robust inflammatory immune response.
