## Supplemental File 5 for "Diverse viral proteases activate the NLRP1 inflammasome"

### Sheet: Sheet 1
Supplemental Table S1. Primers and gBlocks
Type	Target	Directionality	Name	Sequence	Notes
Primer	NLRP1	Forward	NLRP1-NotI-F	GGGGCGGCCGCAATGGCTGGCGGAGCCTGG	Forward primer to amplify human NLRP1 with NotI overhang to clone human NLRP1 into MCS of in-house pcDNA5/FRT/TO
Primer	NLRP1	Reverse	NLRP1-NheI-R	GGGGCTAGCGCTGCTGAGTGGCAGGAGTCC	Reverse primer to amplify human NLRP1 with NheI overhang to clone human NLRP1 into MCS of in-house pcDNA5/FRT/TO
Primer	NLRP1B	Forward	NLRP1B-NotI-F	GGGGCGGCCGCAATGGAAGAATCCCCACCCAAGC	Forward primer to amplify mouse NLRP1B with NotI overhang to clone mouse NLRP1B into MCS of in-house pcDNA5/FRT/TO
Primer	NLRP1B	Reverse	NLRP1B-NheI-R	GGGGCTAGCGGATCCCAAAGAGACCCCACC	Reverse primer to amplify mouse NLRP1B with NheI overhang to clone mouse NLRP1B into MCS of in-house pcDNA5/FRT/TO
Primer	NLRP1	Forward	NLRP1-SbfI-F	GGGGCCTGCAGGATGGCTGGCGGAGC	Forward primer to amplify human NLRP1 with SbfI overhang to clone human NLRP1 into MCS of pQCXIP
Primer	NLRP1B	Forward	NLRP1B-SbfI-F	GGGGCCTGCAGGATGGAAGAATCCCCACCCAAGC	Forward primer to amplify mouse NLRP1B with SbfI overhang to clone mouse NLRP1B into MCS of pQCXIP
Primer	NLRP1,1B	Reverse	Myc-NotI-R	GGGGGCGGCCGCCTAGAGATCCTCTTCTGAGATGAG	Reverse primer to amplify C-terminally Myc-tagged constructs (NLRP1 WT and variants) with a NotI site to clone into the MCS of pQCXIP
Primer	NLRP1	Forward	NLRP1-G131P-F	CCATGAATTGCCGGCGGGGTGCACCCAGCCCTCAGAGAGAAGGGTTTTGAGACAGC	Forward primer that encodes GG->CC point mutations at bases 391 and 392 in human NLRP1
Primer	NLRP1	Reverse	NLRP1-G131P-R	GCTGTCTCAAAACCCTTCTCTCTGAGGGCTGGGTGCACCCCGCCGGCAATTCATGG	Reverse primer that encodes GG->CC point mutations at bases 391 and 392 in human NLRP1
Primer	NLRP1	Forward	NLRP1-G131R-F	CCATGAATTGCCGGCGGGGTGCACCCAGCGCTCAGAGAGAAGGGTTTTGAGACAGC	Forward primer that encodes G->C point mutation at base 391 in human NLRP1
Primer	NLRP1	Reverse	NLRP1-G131R-R	GCTGTCTCAAAACCCTTCTCTCTGAGCGCTGGGTGCACCCCGCCGGCAATTCATGG	Reverse primer that encodes G->C point mutation at base 391 in human NLRP1
Primer	NLRP1	Forward	NLRP1-Q130R-F	CCATGAATTGCCGGCGGGGTGCACCCGGGGCTCAGAGAGAAGGGTTTTGAGACAGC	Forward primer that encodes A->G point mutation at base 389 in human NLRP1
Primer	NLRP1	Reverse	NLRP1-Q130R-R	GCTGTCTCAAAACCCTTCTCTCTGAGCCCCGGGTGCACCCCGCCGGCAATTCATGG	Reverse primer that encodes A->G point mutation at base 389 in human NLRP1
Primer	NLRP1	Forward	NLRP1-G127E-F	CCCTGGATCCATGAATTGCCGGCGGaGTGCACCCAGGGCTCAGAGAGAAGGG	Forward primer that encodes G->A point mutation at base 380 in human NLRP1
Primer	NLRP1	Reverse	NLRP1-G127E-R	CCCTTCTCTCTGAGCCCTGGGTGCACtCCGCCGGCAATTCATGGATCCAGGG	Reverse primer that encodes G->A point mutation at base 380 in human NLRP1
Primer	EMCV 3C	Forward	EMCV_Rz-pMwt_3C-XhoI-F	GGGctcgagGGTCCAAATCCGACTATGG	Forward primer to amplify EMCV Mengo Rz-pMwt 3C with XhoI overhang to clone into MCS of pQCXIP
Primer	EMCV 3C	Reverse	EMCV_mengo_Rz-pMwt_3C-NotI-R	GGGgcggccgcTTACTGGGGCTCGAAGGCC	Reverse primer to amplify EMCV Mengo Rz-pMwt 3C with NotI overhang to clone into MCS of pQCXIP
Primer	CVB3 3C	Forward	CVB3_Nancy_3C-XhoI-F	GGGctcgagGGCCCTGCCTTTGAGTTCG	Forward primer to amplify CVB3 Nancy 3C with XhoI overhang to clone into MCS of pQCXIP
Primer	CVB3 3C	Reverse	CVB3_Nancy_3C-NotI-R	GGGgcggccgcTTACTCATCATTGAAGTAGTGTTTGAGG	Reverse primer to amplify CVB3 Nancy 3C with NotI overhang to clone into MCS of pQCXIP
Primer	CVB3 3C	Forward	CVB3_Nancy_3C-C147A-F	GCTTATGTACAACTTCCCCACAAGAGCAGGCCAGgcTGGTGGAGTGCTCATGTCCACCGG	Forward primer that encodes TG->GC point mutation at base 439 and 440 in CVB3 3C
Primer	CVB3 3C	Reverse	CVB3_Nancy_3C-C147A-R	CCGGTGGACATGAGCACTCCACCAgcCTGGCCTGCTCTTGTGGGGAAGTTGTACATAAGC	Reverse primer that encodes TG->GC point mutation at base 439 and 440 in CVB3 3C
Primer	EV71 3C	Forward	EV71-3CPro-XhoI-F	CTCGAGGGGCCCAGCTTAGACTTCGC	Forward primer for amplifying EV71 Wuhan 3C Protease with XhoI overhang to clone into MCS of pQCXIP
Primer	EV71 3C	Reverse	EV71-3CPro-NotI-R	GCGGCCGCCTCGCTGGCAAAATAA	Reverse primer for amplifying EV71 Wuhan 3C Protease with NotI overhang to clone into MCS of pQCXIP
Primer	PV1 3C	Forward	PV1-3CPro-XhoI-F	CTCGAGGGACCAGGGTTCGATTACG	Forward primer for amplifying Poliovirus PV1 3C Protease with XhoI overhang to clone into MCS of pQCXIP
Primer	PV1 3C	Reverse	PV1-3CPro-NotI-R	GCGGCCGCTTGACTCTGAGTGAA	Reverse primer for amplifying Poliovirus PV1 3C Protease with NotI overhang to clone into MCS of pQCXIP
Primer	EV68 3C	Forward	EV68-3CPro-XhoI-F	CTCGAGGGACCAGGATTTGATTTTGC	Forward primer for amplifying EV68 Fermon 3C Protease with XhoI overhang to clone into MCS of pQCXIP
Primer	EV68 3C	Reverse	EV68-3CPro-NotI-R	GCGGCCGCTTGTGTATCAGTAA	Reverse primer for amplifying EV68 Fermon 3C Protease with NotI overhang to clone into MCS of pQCXIP
Primer	HRVA 3C	Forward	HRVA-3CPro-XhoI-F	CTCGAGGGCCCAGAAGAAGAATTTGG	Forward primer for amplifying Human Rhinovirus A A01 3C Protease with XhoI overhang to clone into MCS of pQCXIP
Primer	HRVA 3C	Reverse	HRVA-3CPro-NotI-R	GCGGCCGCCTGGGTATCTGTAAA	Reverse primer for amplifying Human Rhinovirus A A01 3C Protease with NotI overhang to clone into MCS of pQCXIP
Primer	ParA 3C	Forward	ParechovirusA-3CPro-XhoI-F	gggctcgagGCGCCATATGATGGCCAACTGG	Forward primer for amplifying ParechovirusA 3C Protease with XhoI overhang to clone into MCS of pQCXIP
Primer	ParA 3C	Reverse	ParechovirusA-3CPro-NotI-R	ggggcggccgcttaCTGATCAGACATGTCATTTTTAAGAAAATTAAAGGG	Reverse primer for amplifying ParechovirusA 3C Protease with NotI overhang to clone into MCS of pQCXIP
Primer	Aichi 3C	Forward	Aichi-3CPro-XhoI-F	gggctcgagGGAATCTCCCCTGCTGTCC	Forward primer for amplifying Aichi virus 3C Protease with XhoI overhang to clone into MCS of pQCXIP
Primer	Aichi 3C	Reverse	Aichi-3CPro-NotI-R	ggggcggccgcttaTTGTTGGGTAGTGGCAAATTGAG	Reverse primer for amplifying Aichi virus 3C Protease with NotI overhang to clone into MCS of pQCXIP
Primer	HepA 3C	Forward	HepA-3CPro-XhoI-F	gggctcgagTCAACTTTGGAAATAGCAGGACTGG	Forward primer for amplifying HepatitisA 3C Protease with XhoI overhang to clone into MCS of pQCXIP
Primer	HepA 3C	Reverse	HepA-3CPro-NotI-R	ggggcggccgcttaCTGACTTTCAATTTTCTTATCAATATTTTGG	Reverse primer for amplifying HepatitisA 3C Protease with NotI overhang to clone into MCS of pQCXIP
Primer	SaliA 3C	Forward	SalivirusA-3CPro-XhoI-F	gggctcgagGGTTTCGAaCCaGCCGTCATGAAGATCATGGG	Forward primer for amplifying SalivirusA 3C Protease with XhoI overhang to clone into MCS of pQCXIP
Primer	SaliA 3C	Reverse	SalivirusA-3CPro-NotI-R	ggggcggccgcttaTTGGGGTGTAGCCAGGTGG	Reverse primer for amplifying SalivirusA 3C Protease with NotI overhang to clone into MCS of pQCXIP
Primer	Rosa2 3C	Forward	Rosavirus2-3CPro-XhoI-F	gggctcgagGGCCTGCCCCAGATCTACC	Forward primer for amplifying Rosavirus2 3C Protease with XhoI overhang to clone into MCS of pQCXIP
Primer	Rosa2 3C	Reverse	Rosavirus2-3CPro-NotI-R	ggggcggccgcttaCTCGTACTCCAGGTTCTCAAAGTCAG	Reverse primer for amplifying Rosavirus2 3C Protease with NotI overhang to clone into MCS of pQCXIP
gBlock	ParA 3C	N/A	gBlock-ParechovirusA-3CPro	GCGCCATATGATGGCCAACTGGAGCATATCATCTCCCAGATGGCATACATCACTGGCTCAACCACAGGCCACATAACCCATTGTGCAGGTTACCAGCATGATGAGATCATACTGCATGGACACTCAATCAAATATTTAGAACAAGAAGAAGAACTGACATTACATTATAAGAATAAAGTTTTCCCAATTGAGCAACCATCTGTCACTCAGGTAACGCTTGGTGGTAAACCTATGGATTTGGCCATTGTAAAATGTAAATTGCCATTCAGATTCAAGAAAAACTCTAAATATTATACTAATAAAATTGGGACTGAGAGCATGTTGATCTGGATGACTGAGCAGGGTATCATCACAAAAGAAGTTCAGAGGGTGCATCATTCTGGTGGCATTAAAACTAGA…	encodes the coding sequence for ParechovirusA 3C
gBlock	Rosa2 3C	N/A	gBlock-Rosavirus2-3CPro	GGCCTGCCCCAGATCTACCGTCCTGTGGTTGCAAATTGCTTTCCTATCAACTTCTATGACTGCGATCCGCGCGACAACGCTCGCTCTGGCGGGGTGTTCACGCTAACTGCAGTGGGGATGTACGATAGGACCTACATCTGCAATGCCCATGGCTTCAAAGACGCGACCCACATTGGCCTTAGAGGTCGCGTCTACCCAATTTCAGAGATCAACAAGAAGCACGTGCGCCGCAACCACCGGCGCACAGACCTCATGATCTTCCAAATACCTGACGGGGATTGTGTCAGAAACATTCTCAAGTACTTCAGAAAGTCACCAGAAGAGGCGCCATCTCGCTCTCCTGCAGTCATGGCTGTAAGAGGTAAGTTCAACATAGACGTGCTCGCCACGTGTGTTGAG…	encodes the coding sequence for Rosavirus2 3C
gBlock	SaliA 3C	N/A	gBlock-SalivirusA-3CPro	GGTTTCGACCCCGCCGTCATGAAGATCATGGGCAATGTGGACTCTTTTGTCACCCTCTCGGGTACTAAACCCATCTGGACTATGTCCTGCCTCTGGATTGGCGGTCGCAATCTGATTGCTCCTTCCCACGCATTCGTCTCCGACGAGTACGAGATCACCCACATCCGCGTTGGATCGCGCACGCTTGACGTGTCGCGTGTTACGCGGGTGGATGACGGTGAGCTGTCTCTACTCTCGGTGCCGGATGGGCCGGAGCATAAGAGCTTGATCCGCTACATCCGATCTGCTTCCCCCAAATCTGGTATACTAGCCTCCAAATTCTCTGACACTCCTGTCTTTGTTTCTTTCTGGAATGGCAAGTCCCACTCCACCCCCCTCCCCGGGGTCGTGGACGAGAAA…	encodes the coding sequence for SalivirusA 3C
gBlock	HepA 3C	N/A	gBlock-HepatitisA-3CPro	TCAACTTTGGAAATAGCAGGACTGGTTAGGAAGAACTTGGTTCAGTTTGGAGTTGGAGAGAAGAATGGATGTGTGAGATGGGTTATGAATGCCTTGGGAGTGAAAGATGATTGGCTGCTTGTGCCTTCCCATGCTTATAAATTTGAGAAAGATTATGAAATGATGGAGTTTTATTTTAATAGAGGTGGAACTTACTATTCAATTTCAGCTGGTAATGTTGTTATTCAATCTTTGGATGTGGGATTCCAGGATGTTGTTCTGATGAAGGTTCCTACAATTCCTAAGTTTAGAGATATTACTCAGCATTTTATTAAGAAAGGGGATGTGCCTAGAGCTTTGAATCGCCTGGCAACATTAGTGACAACTGTAAATGGAACCCCTATGTTAATTTCTGAGGGC…	encodes the coding sequence for HepatitisA 3C
gBlock	Aichi 3C	N/A	gBlock-Aichi-3CPro	GGAATCTCCCCTGCTGTCCCCGGCATCTCCAACAATGTCGTCCATGTCGAGTCCGGCAACGGTCTCAACAAGAACGTCATGTCTGGCTTCTACATCTTCTCCCGCTTCCTTCTGGTTCCTACCCACCTCCGTGAACCCCACCACACCACTCTCACGGTGGGCGCCGACACCTACGACTGGGCCACCCTCCAGACGCAGGAGTTCGGTGAAATCACCATTGTTCACACTCCCACCTCCCGCCAGTACAAGGACATGCGGCGCTTCATCGGCGCCCATCCCCACCCCACTGGACTCCTTGTTTCCCAATTCAAAGCTGCCCCCCTCTATGTCCGCATCTCCGACAACCGGATCCTGGACCTTGACTTCCCCGGAGTCGTCGTCTGTAAGCAGGCGTACGGA…	encodes the coding sequence for Aichi virus 3C
gBlock	PV1 3C	N/A	gBlock-PV1-3CPro	CTCGAGGGACCAGGGTTCGATTACGCAGTGGCTATGGCTAAAAGAAACATTGTTACAGCAACTACTAGCAAGGGAGAGTTCACTATGTTAGGAGTCCACGACAACGTGGCTATTTTACCAACCCACGCTTCACCTGGTGAAAGCATTGTGATCGATGGCAAAGAAGTGGAGATCTTGGATGCCAAAGCGCTCGAAGATCAAGCAGGAACCAATCTTGAAATCACTATAATCACTCTAAAGAGAAATGAAAAGTTCAGAGACATTAGACCACATATACCTACTCAAATCACTGAGACAAATGATGGAGTCTTGATCGTGAACACTAGCAAGTACCCCAATATGTATGTTCCTGTCGGTGCTGTGACTGAACAGGGATATCTAAATCTCGGTGGGCGCCAA…	encodes the coding sequence for Poliovirus PV1 3C
gBlock	EV68 3C	N/A	gBlock-EV68-3CPro	CTCGAGGGACCAGGATTTGATTTTGCGCAAGCCATAATGAAGAAAAATACTGTTATTGCTAGAACTGAAAAAGGCGAGTTCACAATGCTTGGTGTGTATGATAGAGTGGCAGTCATTCCAACACATGCATCTGTTGGAGAAATCATTTACATCAACGATGTAGAAACCAGAGTTCTAGATGCATGTGCACTTAGAGACTTGACAGACACAAACCTAGAAATAACTATAGTCAAATTGGATCGCAATCAAAAATTTAGAGACATCAGACACTTTTTACCCAGATGTGAGGATGATTACAATGATGCTGTGCTTAGTGTACATACATCAAAATTCCCTAACATGTACATTCCAGTTGGACAAGTCACTAACTACGGCTTCTTGAACCTGGGCGGCACACCA…	encodes the coding sequence for EV68 Fermon 3C
gBlock	HRVA 3C	N/A	gBlock-HRVA-3Cpro	CTCGAGGGCCCAGAAGAAGAATTTGGAAGATCAATTCTAAAGAATAACACTTGTGTGATTACCACAGACAATGGAAAATTTACAGGTCTTGGTATCTATGACAAAACCTTAATTATTCCAACACATGCTGATCCAGGTAGAGAAGTTCAAGTTAATGGTATTCACACTAAAGTCTTGGACTCATATGATCTTTATAATAGGGATGGAGTTAAACTTGAAATAACAGTTATAAAATTGGATAGAAATGAAAAGTTTAGGGACATTAGGAAATATATACCTGAAACAGAAGATGATTATCCAGAATGCAATTTAGCACTTTCAGCTAATCAAGTTGAACCAACTATTATTAAAGTAGGGGATGTGGTGTCTTATGGCAACATTTTACTCAGTGGGAATCAA…	encodes the coding sequence for HRVA A01 3C
gBlock	EV71 3C	N/A	gBlock-EV71-3Cpro	CTCGAGGGGCCCAGCTTAGACTTCGCCTTGTCTCTTTTGAGGCGCAACATTAGACAAGCGCAAACTGACCAAGGACACTTCACCATGCTAGGAGTGCGAGATCGCCTAGCCATCCTGCCGCGCCACTCGCAACCAGGGAAGACCATCTGGGTAGAGCATAAATTAATCAATGTACTAGATGCAGTTGAGTTGGTGGATGAGCAAGGTGTAAACTTGGAACTCACACTGGTAACTTTGGACACCAATGAAAAATTTAGGGATATCACCAAGTTTATCCCAGAAGTGATCACCGGGGCGAGTGACGCAACTCTAGTCATCAACACTGAGCACATGCCCTCAATGTTTGTGCCGGTGGGTGACGTTGTGCAGTACGGGTTTCTGAACCTTAGTGGTAAACCC…	encodes the coding sequence for EV71 Wuhan 3C
