## Supplemental File 6 for "Diverse viral proteases activate the NLRP1 inflammasome"

### Sheet: Sheet1
Supplemental File 6. Antibody specifications
Product	Catalog Number	Clone	Dilution Ratio	Purpose	Company	City	Country	State (if applicable)
V5-Tag Rabbit mAb	13202S	D3H8Q	1:1000	Western blot	Cell Signaling Technology	Danvers	USA	Massachusetts
Flag-Tag Mouse mAb	F1804	M2	1:2000	Western blot	Sigma-Aldrich	St. Louis	USA	Missouri
Myc-Tag Rabbit mAb	2278S	71D10	1:1000	Western blot	Cell Signaling Technology	Danvers	USA	Massachusetts
HA-Tag Rat mAb	11867423001	3F10	1:1000	Western blot	Roche	Mannheim	Germany
anti-GAPDH Rabbit mAb	2118S	14C10	1:2000	Western blot	Cell Signaling Technology	Danvers	USA	Massachusetts
Goat anti-Rat IgG (H+L) Secondary Antibody, HRP	31470		1:10000	Western blot	Thermo Fisher Scientific	Rockford	USA	Illinois
Goat anti-Rabbit IgG (H+L) Secondary Antibody, HRP	1706515		1:10000	Western blot	BIORAD	Hercules	USA	CA
Goat anti-Mouse IgG (H+L) Secondary Antibody, HRP	1706516		1:10000	Western blot	BIORAD	Hercules	USA	CA
