## Supplemental File 7 for "Diverse viral proteases activate the NLRP1 inflammasome"

### Sheet: Sheet1
Supplemental File 7. Accession IDs of aligned protein sequences
NLRP1
NCBI Accession ID	Common name	Species
NP_127497.1	Human	Homo sapiens
XP_016786837.1	Chimpanzee	Pan troglodytes
XP_018868727.1	Gorilla	Gorilla gorilla
XP_002826958.2	Orangutan	Pongo abelii
XP_030655242.1	Gibbon	Nomascus leucogenys
NP_001107821.1	Rhesus macaque	Macaca mulatta
XP_031513165.1	Baboon	Papio anubis
XP_008008226.1	African green monkey	Chlorocebus sabaeus
XP_011814015.1	Colobus	Colobus angolensis
XP_030778822.1	Snub-nosed monkey	Rhinopithecus roxellana
XP_017827215.1	Marmoset	Callithrix jacchus
XP_010340266.1	Squirrel monkey	Saimiri boliviensis
XP_023374470.1	Galago	Otolemur garnettii
XP_012515328.1	Sifaka	Propithecus coquereli
XP_012634783.2	Gray mouse lemur	Microcebus murinus
AAZ40510.1	Mouse	Mus musculus
XP_032770050.1	Rat	Rattus rattus
XP_012868842.1	Kangaroo rat	Dipodomys ordii
XP_020017080.1	Beaver	Castor canadensis
XP_021590293.1	Squirrel	Ictidomys tridecemlineatus
XP_015361486.1	Marmot	Marmota marmota
XP_010604135.1	Damara mole rat	Fukomys damarensis
XP_013377613.1	Chinchilla	Chinchilla lanigera
XP_024420795.1	Vampire bat	Desmodus rotundus
XP_027988830.1	Big brown bat	Eptesicus fuscus
XP_023619981.1	Little brown bat	Myotis lucifugus
XP_003587454.2	Cow	Bos taurus
XP_012040941.2	Sheep	Ovis aries
XP_013828059.2	Goat	Capra hircus
XP_023509082.1	Horse	Equus caballus
XP_004760529.1	Ferret	Mustela putorius
XP_034503154.1	Giant panda	Ailuropoda melanoleuca
XP_005619938.1	Dog	Canis lupus familiaris
XP_012863635.1	Tenrec	Echinops telfairi
XP_006863542.1	Cape golden mole	Chrysochloris asiatica
XP_004483564.1	Armadillo	Dasypus novemcinctus
3CPro
NCBI Accession ID	Virus
Q66478.3	Human enterovirus 71
P03313.4	Coxsackievirus B3
KU866422.1	Human poliovirus 1
ALG02131.1	Enterovirus D68
AET72473.1	Human rhinovirus A
P12296.3	Encephalomyocarditis virus
NP_046804.1	Human parechovirus A
NP_041007.1	Hepatitis A virus
NP_047200.1	Aichi virus
YP_003038594.1	Salivirus A
YP_009028557.1	Rosavirus A2
